# Insecticidal and Feeding Deterrent Effects of Menadione and Menadione Sodium Bisulfite in Wood Treatment against the Formosan Subterranean Termite

**DOI:** 10.1101/2025.09.19.677127

**Authors:** Arjun Khadka, Myriel Green, Roger A. Laine, Qian Sun

## Abstract

The Formosan subterranean termite, *Coptotermes formosanus* Shiraki, is an invasive species and among the most economically damaging structural pest worldwide. Various insecticides and natural substances have been investigated for their management. Among these, naphthoquinones have demonstrated insecticidal activity against termites and diverse other insect pests. Menadione (vitamin K_3_), a naphthoquinone derivative, has been examined for its toxicity and repellency against *C. formosanus* when applied to soil, the tunneling substrate for termites. However, its potential for wood preservation was not investigated. In this study, we tested the water-insoluble menadione and its water-soluble derivative, menadione sodium bisulfite (MSB), for their effects on mortality and food consumption in *C. formosanus* through wood treatment over 28 days. Our results revealed toxicity for both compounds, with significant termite mortality observed between 500 and 1000 ppm in a no-choice assay. In a choice assay where termites were provided with treated and untreated wood, menadione at concentrations ≥ 500 ppm exhibited a strong feeding deterrent effect and reduced wood damage. However, such effects were not consistently detected for MSB ranging from 1 to 1000 ppm. These findings suggest that menadione is more effective than MSB and has potential as a wood preservation agent.
