## Supplementary material for "Insecticidal and Feeding Deterrent Effects of Menadione and Menadione Sodium Bisulfite in Wood Treatment against the Formosan Subterranean Termite": Table S1

### Sheet: Menadione no-choice mortality
Menadione no-choice mortality data
		Mortality (%)
		Menadione concentration
Colony ID	Rep	Control (0 ppm)	1 ppm	10 ppm	100 ppm	500 ppm	1000 ppm
Colony 1	Rep 1	9		11	16		13
Colony 1	Rep 2		12	15	18	12	19
Colony 1	Rep 3	13	9	6	21	16	17
Colony 2	Rep 1	14	17	6	21	8	16
Colony 2	Rep 2	6	9	6	12	76	11
Colony 2	Rep 3	2	5	5	5	13	15
Colony 5	Rep 1	13		13	19	79	99
Colony 5	Rep 2	3	6	3	6	17	30
Colony 5	Rep 3	17	7	3	10	66

### Sheet: Menadione no-choice comsumption
Menadione no-choice food consumption data
		Food consumption (g)
		Menadione concentration
Colony	Rep	Control (0 ppm)	1 ppm	10 ppm	100 ppm	500 ppm	1000 ppm
Colony 1	Rep 1	0.2915		0.339	0.2177		0.0142
Colony 1	Rep 2		0.3023	0.2557	0.2453	0.0832	0.0054
Colony 1	Rep 3	0.5538	0.248	0.3156	0.248	0.1313	0.0166
Colony 2	Rep 1	0.0696	0.0253	0.0323	0.0323	0.0398	0.0139
Colony 2	Rep 2	0.1098	0.0802	0.0997	0.1111	0.0058	0.068
Colony 2	Rep 3	0.1445	0.0895	0.1081	0.1092	0.0903	0.0742
Colony 5	Rep 1	0.1414		0.0904	0.1069	0.0318	0.1484
Colony 5	Rep 2	0.304	0.3496	0.2561	0.3898	0.3087	0.2002
Colony 5	Rep 3	0.2366	0.3153	0.2818	0.2573	0.0973

### Sheet: Menadione choice mortality
Menadione choice mortality data
		Mortality (%)
		Menadione concentration
Colomy ID	Rep	Control (0 ppm)	1 ppm	10 ppm	100 ppm	500 ppm	1000 ppm
Colony 1	Rep 1	13	9	9	11	19	13
Colony 1	Rep 2	9	13	21	27	20	20
Colony 1	Rep 3	7	19	13	20	26	17
Colony 2	Rep 1	11	7	7	8	10	17
Colony 2	Rep 2	12	14	9	12	19	21
Colony 2	Rep 3	11	6	12	5	12	8
Colony 5	Rep 1	7	12	5	7	6	17
Colony 5	Rep 2	8	8	14	5	43	14
Colony 5	Rep 3	30	30	13	12	5	1

### Sheet: Menadione choice consumption
Menadione choice food consumption data
		Untreated consumption (g)										Treated consumption (g)
		Menadione concentration										Menadione concentration
Colony ID	Rep	Control (0 ppm)	1 ppm	10 ppm	100 ppm	500 ppm	1000 ppm			Colony ID	Rep	Control (0 ppm)	1 ppm	10 ppm	100 ppm	500 ppm	1000 ppm
Colony 1	Rep 1	0.1217	0.2841	0.2341	0.1921	0.363	0.4127			Colony 1	Rep 1	0.3026	0.1361	0.1398	0.1186	0.0202	0.0269
Colony 1	Rep 2	0.2729	0.2767	0.0019	0.2275	0.2891	0.2153			Colony 1	Rep 2	0.0412	0.2285	0.082	0.0366	0.0504	0.0191
Colony 1	Rep 3	0.1447	0.3602	0.1207	0.2034	0.369	0.3277			Colony 1	Rep 3	0.257	0.0404	0.201	0.0805	0.0206	0.007
Colony 2	Rep 1	0.1073	0.0593	0.0469	0	0.0635	0.0481			Colony 2	Rep 1	0.0148	0.0808	0.0331	0.0843	0.0041	0
Colony 2	Rep 2	0.0665	0.0496	0.0927	0.0044	0.0646	0.0149			Colony 2	Rep 2	0.0405	0.0828	0.0107	0.1037	0.0156	0.0438
Colony 2	Rep 3	0.0076	0.0245	0.0436	0	0.0445	0.0598			Colony 2	Rep 3	0.0978	0.0574	0.051	0.0683	0.0106	0
Colony 5	Rep 1	0.1999	0.236	0.0893	0.0366	0.2637	0.2003			Colony 5	Rep 1	0.1122	0.0845	0.1568	0.1861	0.0423	0.0357
Colony 5	Rep 2	0.2265	0.0609	0.0757	0.2007	0.0862	0.2141			Colony 5	Rep 2	0.0935	0.1592	0.2197	0.1299	0.0732	0.076
Colony 5	Rep 3	0.1214	0.1731	0.2314	0.2552	0.3284	0.1718			Colony 5	Rep 3	0.1913	0.0886	0.0373	0.0376	0.1142	0.0612

### Sheet: MSB no-choice mortality
MSB no choice mortality data
			Mortality (%)
			MSB concentration
	Colony	Rep	Control (0 ppm)	1 ppm	10 ppm	100 ppm	500 ppm	1000 ppm
	Colony 1	Rep 1	6	16	9	23	14	42
	Colony 1	Rep 2	10	16	6	9	8	27
	Colony 1	Rep 3	6	6	25	8	8	39
	Colony 2	Rep 1	5		7	9	20	100
	Colony 2	Rep 2	6	4	10	28	48	100
	Colony 2	Rep 3	13	17	11	19	28	100
	Colony 7	Rep 1	17	21	14	18	31	72
	Colony 7	Rep 2	34		32	15	50	100
	Colony 7	Rep 3		21	11	19	100	100

### Sheet: MSB no-choice consumption
MSB no-choice food consumption data
			Food consumption (g)
			MSB concentration
	Colony	Rep	Control (0 ppm)	1 ppm	10 ppm	100 ppm	500 ppm	1000 ppm
	Colony 1	Rep 1	0.0434	0.1257	0.1495	0.0782	0.1225	0.0353
	Colony 1	Rep 2	0.1324	0.0987	0.2162	0.136	0.1603	0.0481
	Colony 1	Rep 3	0.2017	0.1751	0.1053	0.1765	0.1721	0.1228
	Colony 2	Rep 1	0.1909		0.1607	0.1316	0.1428	0.0309
	Colony 2	Rep 2	0.1416	0.1941	0.1581	0.095	0.1487	0.0491
	Colony 2	Rep 3	0.1312	0.1003	0.1448	0.1398	0.1159	0.0447
	Colony 7	Rep 1	0.4328	0.2614	0.3664	0.4004	0.4176	0.3891
	Colony 7	Rep 2	0.2119		0.1802	0.2574	0.1862	0.0394
	Colony 7	Rep 3		0.1797	0.2306	0.2743	0.0485	0.0183

### Sheet: MSB choice mortality
MSB choice mortality data
		Mortality (%)
		MSB concentration
Colony ID	Rep	Control (0 ppm)	1 ppm	10 ppm	100 ppm	500 ppm	1000 ppm
Colony 1	Rep 1	8	3	4	6	13	86
Colony 1	Rep 2	9	13	11	11	13	84
Colony 1	Rep 3	18	29	12	15	11	29
Colony 2	Rep 1	4	5	5	4	8	34
Colony 2	Rep 2	9	13	20	15	11	68
Colony 2	Rep 3	7	25	26	24	25	10
Colony 7	Rep 1	3	4	3	12	6	5
Colony 7	Rep 2	12	10	10	18	9	75
Colony 7	Rep 3	14	21	16	17	18	41

### Sheet: MSB choice consumption
MSB choice food consumption data
		Untreated consumption (g)										Treated consumption (g)
		MSB concentration										MSB concentration
Colony	Rep	Control (0 ppm)	1 ppm	10 ppm	100 ppm	500 ppm	1000 ppm			Colony	Rep	Control (0 ppm)	1 ppm	10 ppm	100 ppm	500 ppm	1000 ppm
Colony 1	Rep 1	0.2228	0.1308	0.075	0.1167	0.0857	0.0392			Colony 1	Rep 1	0.0201	0.0376	0.5178	0.0162	0.0575	0.2836
Colony 1	Rep 2	0.2419	0.0369	0.1412	0.1182	0.1088	0.0352			Colony 1	Rep 2	0.0136	0.1442	0.0805	0.0758	0.0562	0.0289
Colony 1	Rep 3	0.0334	0.3975	0	0.3111	0.3963	0.1532			Colony 1	Rep 3	0.2231	0.0695	0.388	0.0384	0.0661	0.1977
Colony 2	Rep 1	0.1199	0.057	0.0316	0.1286	0.1088	0.0479			Colony 2	Rep 1	0.0327	0.0988	0.1406	0.0758	0.052	0.0508
Colony 2	Rep 2	0.0931	0.0431	0.0448	0.0514	0.0462	0.0678			Colony 2	Rep 2	0.1167	0.0786	0.1152	0.065	0.0986	0.068
Colony 2	Rep 3	0.0244	0.0178	0.2389	0.0651	0.1669	0.0504			Colony 2	Rep 3	0.0766	0.1185	0.0212	0.0346	0.0144	0.0197
Colony 7	Rep 1	0.0219	0.1432	0.0171	0.2375	0.1409	0.2316			Colony 7	Rep 1	0.2328	0.0266	0.2512	0.0166	0.133	0.0418
Colony 7	Rep 2	0.2331	0.1494	0.0847	0.1446	0.0195	0.188			Colony 7	Rep 2	0.0102	0.0293	0.1022	0.0629	0.1367	0.0061
Colony 7	Rep 3	0.0462	0.1504	0.1194	0.0789	0.111	0.1887			Colony 7	Rep 3	0.1568	0.0561	0.0159	0.0968	0.0512	0.0173
